# Learning *cis*-regulatory principles of ADAR-based RNA editing from CRISPR-mediated mutagenesis

**DOI:** 10.1101/840884

**Authors:** Xin Liu, Tao Sun, Anna Shcherbina, Qin Li, Kalli Kappel, Inga Jarmoskaite, Gokul Ramaswami, Rhiju Das, Anshul Kundaje, Jin Billy Li

## Abstract

Adenosine-to-inosine (A-to-I) RNA editing catalyzed by ADAR enzymes occurs in double-stranded RNAs (dsRNAs). How the RNA sequence and structure (i.e., the *cis*-regulation) determine the editing efficiency and specificity is poorly understood, despite a compelling need towards functional understanding of known editing events and transcriptome engineering of desired adenosines. We developed a CRISPR/Cas9-mediated saturation mutagenesis approach to generate comprehensive libraries of point mutations near an editing site and its editing complementary sequence (ECS) at the endogenous genomic locus. We used machine learning to integrate diverse RNA sequence features and computationally predicted structures to model editing levels measured by deep sequencing and identified *cis*-regulatory features of RNA editing. As proof-of-concept, we applied this integrative approach to three editing substrates. Our models explained over 70% of variation in editing levels. The models indicate that RNA sequence and structure features synergistically determine the editing levels. Our integrative approach can be broadly applied to any editing site towards the goal of deciphering the RNA editing code. It also provides guidance for designing and screening of antisense RNA sequences that form dsRNA duplex with the target transcript for ADAR-mediated transcriptome engineering.
