## Supplemental Table 1 for "Learning *cis*-regulatory principles of ADAR-based RNA editing from CRISPR-mediated mutagenesis"

### Sheet: Sheet1
Feature	Grouping	Description
free_energy	struct_overall/thermodynamics	The minimum free energy of the RNA variant from RNA fold prediction.
probability_active_conf	struct_overall/thermodynamics	Probability that the isoform takes on an WT-like active conformation.
sim_nor_score	struct_overall/thermodynamics	Similarity score indicationg how similar the structure of RNA variant to the structure of the wild type.
num_mutations	mut_overall	Number of mutations in the RNA variant (relative to wild type).
mut_exist	mut_other	Are there mutations in the RNA, relative to wild type?
mut_type	mut_other	Type of mutation (SNP, DNP, indel, None) in the RNA variant.
mut_pos	mut_seq	Base pair (numbering starting with 5' end of RNA sequence) that is mutated.
mut_site_dist	mut_seq	Distance between editing site and mutation position.
mut_ref_nt	mut_seq	Genome reference allele at mutation position.
mut_nt	mut_seq	Alternate allele at mutation position.
mut_struct	mut_struct	Structural element within the RNA variant where the mutation is introduced (Hairpin loop, Bulge, Internal loop, Stem, Multiloop).
mut_ref_struct	mut_struct	Structural element within the WT RNA that encompasses base pair of mutation.
mut_prev_struct	mut_struct	Structural element upstream (5') of the mutation base.
mut_next_struct	mut_struct	Sturcutral element downstream (3') of the mutation base.
mut_same_as_site	mut_struct	Is the editing site in the same structural element as the mutated base(s)?
all_stem_length	struct_overall/thermodynamics	Sum of 5' and 3' stem length.
site_struct	site_struct	Structural element that encompasses the editing site.
site_prev_nt	site_seq	Nucleotide upstream (5') of the editing site.
site_next_nt	site_seq	Nucleotide downstream (3') of the editing site.
site_prev_struct	site_struct	Structural element upstream (5') of "site_struct".
site_next_struct	site_struct	Structural element downstream (3') of "site_struct".
site_1_1	site_struct	Is the editing in a 1:1 internal loop?
site_length	site_struct	Length of the editing site structure (in sequence space).
site_length_stem	site_struct	If the editing site is in a stem, this is the length of the stem. Otherwise, this is None.
site_length_hairpin	site_struct	If the editing site is in a hairpin, this is the length of the hairpin. Otherwise, this is None.
site_length_bulge	site_struct	If the editing site is in a bulge, this is the length of the bulge. Otherwise, this is None.
site_length_internal_es	site_struct	If the editing site is in an internal loop, this is the length of the internal loop on the same strand as the editing site. Otherwise, this is None.
site_length_internal_ecs	site_struct	If the editing site is in an internal loop, this is the length of the internal loop on the complementary strand to the editing site. Otherwise, this is None.
site_5prm_cp_hairpin	site_struct	5' closing pair of editing site hairpin (NA if editing site not in hairpin).
site_5prm_cp_bulge	site_struct	5' closing pair of editing site bulge (NA if editing site not in bulge).
site_3prm_cp_bulge	site_struct	3' closing pair of editing site bulge (NA if editing site not in bulge).
site_5prm_cp_internal	site_struct	5' closing pair of editing site internal loop (NA if editing site not in internal loop).
site_3prm_cp_internal	site_struct	3' closing pair of editing site internal loop (NA if editing site not in internal loop).
u_count	upstream	Number of structural features upstream of the editing site.
u_all_stem_length	upstream	The number of base-pairs for all the stem structure upstream of the editing site.
u_hairpin_length	upstream	If the hairpin is upstream of the editing site, this is the length of the hairpin. Otherwise, this is None.
u1_exist	upstream	Does a structural feature exist upstream of the editing site?
u1_distance	upstream	Distance of the immediately adjacent upstream structural feature from the editing site.
u1_struct	upstream	The structural feature immediately upstream of the editing site (one of Hairpin loop, Bulge, Internal loop, Stem, Multiloop).
u1_length	upstream	Length (in base pair for stem) or size (the loop size or bulge size for loops and bulge) of the immediately upstream structural feature from the editing site.
u1_length_stem	upstream	If the u1 structural feature is a stem, this is the length of the stem. Otherwise, this is None.
u1_length_hairpin	upstream	If the u1 structural feature is a hairpin, this is the length of the hairpin. Otherwies, this is None.
u1_length_bulge	upstream	If the u1 structural feature is a bulge, this is the length of the bulge. Otherwise, this is None.
u1_length_internal_es	upstream	If the u1 structural feature is an internal loop, this is the length of the loop on the same strand as the editing site. Otherwise, this is None.
u1_length_internal_ecs	upstream	If the u1 structural feature is an internal loop, this is the length of the loop on the complementary strand to the editing site. Otherwise, this is None.
u1_5prm_cp_hairpin	upstream	If the u1 structural feature is a hairpin, this is the 5' closing pair of the hairpin. Otherwise, this is None.
u1_5prm_cp_bulge	upstream	If the u1 structural feature is a bulge, this is the 5' closing pair of the bulge. Otherwise, this is None.
u1_3prm_cp_bulge	upstream	If the u1 structural feature is a bulge, this is the 3' closing pair of the bulge. Otherwise, this is None.
u1_5prm_cp_internal	upstream	If the u1 structural feature is an internal loop, this is the 5' closing peak of the internal loop. Otherwise, this is None.
u1_3prm_cp_internal	upstream	If the u1 structural feature is an internal loop, this is the 3' closing peak of the internal loop. Otherwise, this is None.
u2_exist	upstream	Does a structural feature exist upstream of "u1"?
u2_distance	upstream	Distance of the u2 structural feature from the editing site.
u2_struct	upstream	The structural feature immediately upstream of u1 (one of Hairpin loop, Bulge, Internal loop, Stem, Multiloop).
u2_length	upstream	Length (in base pair for stem) or size (the loop size or bulge size for loops and bulge) of the immediately upstream structural feature from the editing site.
u2_length_stem	upstream	If the u2 structural feature is a stem, this is the length of the stem. Otherwise, this is None.
u2_length_hairpin	upstream	If the u2 structural feature is a hairpin, this is the length of the hairpin. Otherwies, this is None.
u2_length_bulge	upstream	If the u2 structural feature is a bulge, this is the length of the bulge. Otherwise, this is None.
u2_length_internal_es	upstream	If the u2 structural feature is an internal loop, this is the length of the loop on the same strand as the editing site. Otherwise, this is None.
u2_length_internal_ecs	upstream	If the u2 structural feature is an internal loop, this is the length of the loop on the complementary strand to the editing site. Otherwise, this is None.
u2_5prm_cp_hairpin	upstream	If the u2 structural feature is a hairpin, this is the 5' closing pair of the hairpin. Otherwise, this is None.
u2_5prm_cp_bulge	upstream	If the u2 structural feature is a bulge, this is the 5' closing pair of the bulge. Otherwise, this is None.
u2_3prm_cp_bulge	upstream	If the u2 structural feature is a bulge, this is the 3' closing pair of the bulge. Otherwise, this is None.
u2_5prm_cp_internal	upstream	If the u2 structural feature is an internal loop, this is the 5' closing peak of the internal loop. Otherwise, this is None.
u2_3prm_cp_internal	upstream	If the u2 structural feature is an internal loop, this is the 3' closing peak of the internal loop. Otherwise, this is None.
u3_exist	upstream	Does a structural feature exist upstream of "u2"?
u3_distance	upstream	Distance of the u3 structural feature from the editing site.
u3_struct	upstream	The structural feature immediately upstream of u2 (one of Hairpin loop, Bulge, Internal loop, Stem, Multiloop).
u3_length	upstream	Length (in base pair for stem) or size (the loop size or bulge size for loops and bulge) of the immediately upstream structural feature from the editing site.
u3_length_stem	upstream	If the u3 structural feature is a stem, this is the length of the stem. Otherwise, this is None.
u3_length_hairpin	upstream	If the u3 structural feature is a hairpin, this is the length of the hairpin. Otherwies, this is None.
u3_length_bulge	upstream	If the u3 structural feature is a bulge, this is the length of the bulge. Otherwise, this is None.
u3_length_internal_es	upstream	If the u3 structural feature is an internal loop, this is the length of the loop on the same strand as the editing site. Otherwise, this is None.
u3_length_internal_ecs	upstream	If the u3 structural feature is an internal loop, this is the length of the loop on the complementary strand to the editing site. Otherwise, this is None.
u3_5prm_cp_hairpin	upstream	If the u3 structural feature is a hairpin, this is the 5' closing pair of the hairpin. Otherwise, this is None.
u3_5prm_cp_bulge	upstream	If the u3 structural feature is a bulge, this is the 5' closing pair of the bulge. Otherwise, this is None.
u3_3prm_cp_bulge	upstream	If the u3 structural feature is a bulge, this is the 3' closing pair of the bulge. Otherwise, this is None.
u3_5prm_cp_internal	upstream	If the u3 structural feature is an internal loop, this is the 5' closing peak of the internal loop. Otherwise, this is None.
u3_3prm_cp_internal	upstream	If the u3 structural feature is an internal loop, this is the 3' closing peak of the internal loop. Otherwise, this is None.
d_count	downstream	Number of structural features downstream of the editing site.
d_all_stem_length	downstream	The number of base-pairs for all the stem structure downstream of the editing site.
d1_exist	downstream	Does a structural feature exist downstream of the editing site?
d1_distance	downstream	Distance of the immediately adjacent downstream structural feature from the editing site.
d1_struct	downstream	The structural feature immediately downstream of the editing site (one of Hairpin loop, Bulge, Internal loop, Stem, Multiloop).
d1_length	downstream	Length (in base pair for stem) or size (the loop size or bulge size for loops and bulge) of the immediately upstream structural feature from the editing site.
d1_length_stem	downstream	If the d1 structural feature is a stem, this is the length of the stem. Otherwise, this is None.
d1_length_hairpin	downstream	If the d1 structural feature is a hairpin, this is the length of the hairpin. Otherwies, this is None.
d1_length_bulge	downstream	If the d1 structural feature is a bulge, this is the length of the bulge. Otherwise, this is None.
d1_length_internal_es	downstream	If the d1 structural feature is an internal loop, this is the length of the loop on the same strand as the editing site. Otherwise, this is None.
d1_length_internal_ecs	downstream	If the d1 structural feature is an internal loop, this is the length of the loop on the complementary strand to the editing site. Otherwise, this is None.
d1_5prm_cp_hairpin	downstream	If the d1 structural feature is a hairpin, this is the 5' closing pair of the hairpin. Otherwise, this is None.
d1_5prm_cp_bulge	downstream	If the d1 structural feature is a bulge, this is the 5' closing pair of the bulge. Otherwise, this is None.
d1_3prm_cp_bulge	downstream	If the d1 structural feature is a bulge, this is the 3' closing pair of the bulge. Otherwise, this is None.
d1_5prm_cp_internal	downstream	If the d1 structural feature is an internal loop, this is the 5' closing peak of the internal loop. Otherwise, this is None.
d1_3prm_cp_internal	downstream	If the d1 structural feature is an internal loop, this is the 3' closing peak of the internal loop. Otherwise, this is None.
d2_exist	downstream	Does a structural feature exist downstream of "d1"?
d2_distance	downstream	Distance of the d2 structural feature from the editing site.
d2_struct	downstream	The structural feature immediately downstream of d1 (one of Hairpin loop, Bulge, Internal loop, Stem, Multiloop).
d2_length	downstream	Length (in base pair for stem) or size (the loop size or bulge size for loops and bulge) of the immediately upstream structural feature from the editing site.
d2_length_stem	downstream	If the d2 structural feature is a stem, this is the length of the stem. Otherwise, this is None.
d2_length_hairpin	downstream	If the d2 structural feature is a hairpin, this is the length of the hairpin. Otherwies, this is None.
d2_length_bulge	downstream	If the d2 structural feature is a bulge, this is the length of the bulge. Otherwise, this is None.
d2_length_internal_es	downstream	If the d2 structural feature is an internal loop, this is the length of the loop on the same strand as the editing site. Otherwise, this is None.
d2_length_internal_ecs	downstream	If the d2 structural feature is an internal loop, this is the length of the loop on the complementary strand to the editing site. Otherwise, this is None.
d2_5prm_cp_hairpin	downstream	If the d2 structural feature is a hairpin, this is the 5' closing pair of the hairpin. Otherwise, this is None.
d2_5prm_cp_bulge	downstream	If the d2 structural feature is a bulge, this is the 5' closing pair of the bulge. Otherwise, this is None.
d2_3prm_cp_bulge	downstream	If the d2 structural feature is a bulge, this is the 3' closing pair of the bulge. Otherwise, this is None.
d2_5prm_cp_internal	downstream	If the d2 structural feature is an internal loop, this is the 5' closing peak of the internal loop. Otherwise, this is None.
d2_3prm_cp_internal	downstream	If the d2 structural feature is an internal loop, this is the 3' closing peak of the internal loop. Otherwise, this is None.
d3_exist	downstream	Does a structural feature exist downstream of "d2"?
d3_distance	downstream	Distance of the d3 structural feature from the editing site.
d3_struct	downstream	The structural feature immediately downstream of d2 (one of Hairpin loop, Bulge, Internal loop, Stem, Multiloop).
d3_length	downstream	Length (in base pair for stem) or size (the loop size or bulge size for loops and bulge) of the immediately upstream structural feature from the editing site.
d3_length_stem	downstream	If the d3 structural feature is a stem, this is the length of the stem. Otherwise, this is None.
d3_length_hairpin	downstream	If the d3 structural feature is a hairpin, this is the length of the hairpin. Otherwies, this is None.
d3_length_bulge	downstream	If the d3 structural feature is a bulge, this is the length of the bulge. Otherwise, this is None.
d3_length_internal_es	downstream	If the d3 structural feature is an internal loop, this is the length of the loop on the same strand as the editing site. Otherwise, this is None.
d3_length_internal_ecs	downstream	If the d3 structural feature is an internal loop, this is the length of the loop on the complementary strand to the editing site. Otherwise, this is None.
d3_5prm_cp_hairpin	downstream	If the d3 structural feature is a hairpin, this is the 5' closing pair of the hairpin. Otherwise, this is None.
d3_5prm_cp_bulge	downstream	If the d3 structural feature is a bulge, this is the 5' closing pair of the bulge. Otherwise, this is None.
d3_3prm_cp_bulge	downstream	If the d3 structural feature is a bulge, this is the 3' closing pair of the bulge. Otherwise, this is None.
d3_5prm_cp_internal	downstream	If the d3 structural feature is an internal loop, this is the 5' closing peak of the internal loop. Otherwise, this is None.
d3_3prm_cp_internal	downstream	If the d3 structural feature is an internal loop, this is the 3' closing peak of the internal loop. Otherwise, this is None.

### Sheet: Sheet2
rna_id
editing_value
free_energy
sim_nor_score
probability_active_conf
num_mutations
mut_exist
mut_type
mut_pos
mut_site_dist
mut_ref_nt
mut_nt
mut_struct
mut_ref_struct
mut_prev_struct
mut_next_struct
mut_same_as_site
all_stem_length
site_struct
site_prev_nt
site_next_nt
site_prev_struct
site_next_struct
site_1_1
site_length
site_length_stem
site_length_hairpin
site_length_bulge
site_length_internal_es
site_length_internal_ecs
site_5prm_cp_hairpin
site_5prm_cp_bulge
site_3prm_cp_bulge
site_5prm_cp_internal
site_3prm_cp_internal
u_count
u_all_stem_length
u_hairpin_length
u1_exist
u1_distance
u1_struct
u1_length
u1_length_stem
u1_length_hairpin
u1_length_bulge
u1_length_internal_es
u1_length_internal_ecs
u1_5prm_cp_hairpin
u1_5prm_cp_bulge
u1_3prm_cp_bulge
u1_5prm_cp_internal
u1_3prm_cp_internal
u2_exist
u2_distance
u2_struct
u2_length
u2_length_stem
u2_length_hairpin
u2_length_bulge
u2_length_internal_es
u2_length_internal_ecs
u2_5prm_cp_hairpin
u2_5prm_cp_bulge
u2_3prm_cp_bulge
u2_5prm_cp_internal
u2_3prm_cp_internal
u3_exist
u3_distance
u3_struct
u3_length
u3_length_stem
u3_length_hairpin
u3_length_bulge
u3_length_internal_es
u3_length_internal_ecs
u3_5prm_cp_hairpin
u3_5prm_cp_bulge
u3_3prm_cp_bulge
u3_5prm_cp_internal
u3_3prm_cp_internal
d_count
d_all_stem_length
d1_exist
d1_distance
d1_struct
d1_length
d1_length_stem
d1_length_hairpin
d1_length_bulge
d1_length_internal_es
d1_length_internal_ecs
d1_5prm_cp_hairpin
d1_5prm_cp_bulge
d1_3prm_cp_bulge
d1_5prm_cp_internal
d1_3prm_cp_internal
d2_exist
d2_distance
d2_struct
d2_length
d2_length_stem
d2_length_hairpin
d2_length_bulge
d2_length_internal_es
d2_length_internal_ecs
d2_5prm_cp_hairpin
d2_5prm_cp_bulge
d2_3prm_cp_bulge
d2_5prm_cp_internal
d2_3prm_cp_internal
d3_exist
d3_distance
d3_struct
d3_length
d3_length_stem
d3_length_hairpin
d3_length_bulge
d3_length_internal_es
d3_length_internal_ecs
d3_5prm_cp_hairpin
d3_5prm_cp_bulge
d3_3prm_cp_bulge
d3_5prm_cp_internal
d3_3prm_cp_internal
