## Supplemental Table 5 for "Learning *cis*-regulatory principles of ADAR-based RNA editing from CRISPR-mediated mutagenesis"

### Sheet: Sheet1
Training Set	Test Set	Test Set Substrate Performance	% Variance Explained (R^2)	Spearman R	Pearson R	MAE (Mean Absolute Error)	MAPE (Mean Absolute Percent Error)	RMSE (Root Mean Square Error)	auPRC (area under Precision Recall Curve)	auROC (area under Receiver Operating Characteristic Curve)
AJUBA	AJUBA	AJUBA	75.2	0.9	0.88	0.012	0.23	0.033	0.96	0.99
NEIL1 + TTYH2 + AJUBA	NEIL1 + TTYH2 + AJUBA	AJUBA	38.4	0.62	0.75	0.04	1.31	0.05	0.88	0.94
NEIL1 + TTYH2	AJUBA	AJUBA	21.6	0.53	0.59	0.18	1.02	0.24	0.86	0.7
NEIL1	AJUBA	AJUBA	<5%	0.56	0.75	0.22	7.2	0.26	0.82	0.96
TTYH2	AJUBA	AJUBA	<5%	0.45	0.49	0.22	8.39	0.22	0.63	0.85
NEIL1	NEIL1	NEIL1	86.1	0.91	0.93	0.053	0.37	0.091	0.99	0.98
NEIL1 + TTYH2 + AJUBA	NEIL1 + TTYH2 + AJUBA	NEIL1	81.4	0.9	0.9	0.044	0.66	0.074	0.81	0.97
TTYH2 + AJUBA	NEIL1	NEIL1	20	0.48	56	0.18	1.04	0.25	0.67	0.78
TTYH2	NEIL1	NEIL1	<5%	0.054	0.22	0.2	2.92	0.23	0.58	0.51
AJUBA	NEIL1		23.3	0.46	0.58	0.18	0.84	0.25	0.77	0.75
TTYH2	TTYH2	TTYH2	70.9	0.89	0.89	0.031	0.46	0.052	0.98	0.94
NEIL1 + TTYH2 + AJUBA	NEIL1 + TTYH2 + AJUBA	TTYH2	76.2	0.9	0.88	0.042	0.35	0.04	0.96	0.97
Neil 1 + AJUBA	TTYH2	TTYH2	<5%	0.09	0.03	0.19	3.46	0.25	0.4	0.55
NEIL1	TTYH2	TTYH2	<5%	0.51	0.45	0.19	3.8	0.24	0.65	0.76
AJUBA	TTYH2	TTYH2	<5%	0.42	0.31	0.12	0.74	0.16	0.57	0.7
