## Supplemental Table 8 for "Learning *cis*-regulatory principles of ADAR-based RNA editing from CRISPR-mediated mutagenesis"

### Sheet: Sheet1
	Training Set	Test Set	Test Set Substrate Performance	% Variance Explained (R^2)	Spearman R	Pearson R	MAE (Mean Absolute Error)	MAPE (Mean Absolute Percent Error)	RMSE (Root Mean Square Error)	auPRC (area under Precision Recall Curve)	auROC (area under Receiver Operating Characteristic Curve)	Variance Explained
Feature values & editing level relative to WT	NEIL1 + TTYH2 + AJUBA	NEIL1 + TTYH2 + AJUBA	AJUBA	65.3	0.73	0.84	0.057	0.787	0.102	0.877	0.855	0.841
NEIL1 + TTYH2 + AJUBA Comp	NEIL1 + TTYH2 + AJUBA Comp	NEIL1	80	0.905	0.895	0.103	0.517	0.157	0.97	0.97
NEIL1 + TTYH2 + AJUBA Comp	NEIL1 + TTYH2 + AJUBA Comp	TTYH2	80	0.919	0.897	0.119	0.415	0.192	0.99	0.99
Observed feature values and editing level	NEIL1 + TTYH2 + AJUBA	NEIL1 + TTYH2 + AJUBA	AJUBA	38.4	0.62	0.75	0.04	1.31	0.05	0.88	0.94	0.825
NEIL1 + TTYH2 + AJUBA Comp	NEIL1 + TTYH2 + AJUBA Comp	NEIL1	81.4	0.9	0.9	0.044	0.66	0.074	0.81	0.97
NEIL1 + TTYH2 + AJUBA Comp	NEIL1 + TTYH2 + AJUBA Comp	TTYH2	76.2	0.9	0.88	0.042	0.35	0.04	0.96	0.97
Ratios - Observed	NEIL1 + TTYH2 + AJUBA	NEIL1 + TTYH2 + AJUBA	AJUBA	26.9	0.11	0.09	0.017	-0.523	0.052	-0.003	-0.085	0.016
NEIL1 + TTYH2 + AJUBA Comp	NEIL1 + TTYH2 + AJUBA Comp	NEIL1	-1.4	0.005	-0.005	0.059	-0.143	0.083	0.16	0
NEIL1 + TTYH2 + AJUBA Comp	NEIL1 + TTYH2 + AJUBA Comp	TTYH2	3.8	0.019	0.017	0.077	0.065	0.152	0.03	0.02
