## Supplemental Table 9 for "Learning *cis*-regulatory principles of ADAR-based RNA editing from CRISPR-mediated mutagenesis"

### Sheet: Sheet1
Feature	AJUBA_shap_mean_abs	NEIL1_shap_mean_abs	TTYH2_shap_mean_abs	ajuba_f1_mean	neil1_f1_mean	ttyh2_f1_mean
u2_struct:S	0	NA	0	NA	NA	NA
u3_struct:B	0	0	0.000278698	NA	NA	0.000859107
u1_struct:B	0	0	0	NA	NA	NA
mut_next_struct:H	NA	0.00077006	0.000191088	NA	NA	0.00300687
site_5prm_cp_bulge:G:C	0	NA	NA	NA	NA	NA
site_prev_struct:H	NA	0	NA	NA	0.00088574	NA
site_length_stem	0	0	0.000577947	NA	0.00088574	0.000859107
d3_struct:E	NA	NA	0	NA	NA	NA
d2_3prm_cp_internal:U:G	NA	0	NA	NA	NA	NA
sim_nor_score	0.0272745	0.118004	0.0295794	0.106255	0.0620018	0.104381
d_all_stem_length	0.0059708	0.00134982	0.0147733	0.0197087	0.0044287	0.00687285
u3_length_stem	0.0214585	0.000331774	0.00490617	0.00685518	NA	0.0107388
u2_5prm_cp_bulge:G:C	NA	0.000223659	3.18013e-05	NA	NA	0.000429553
u3_5prm_cp_hairpin:A:U	0	NA	0	NA	NA	NA
u2_struct:H	0	0	0	NA	NA	NA
d1_distance	0.00212844	0.000464572	0.00344285	0.0017138	0.00177148	0.00300687
d3_length	0.00456498	0.0222645	0.0055075	0.0265638	0.00354296	0.0167526
site_prev_nt:A	NA	0.0203265	NA	NA	0.00797166	NA
site_3prm_cp_internal:C:G	NA	0	0.00133973	NA	0.00265722	0.00257732
d1_length_bulge	NA	NA	0	NA	NA	NA
all_stem_length	0.00136548	0.00139477	0.0311251	0.0154242	0.00531444	0.0115979
u1_struct:H	NA	0	NA	NA	NA	NA
mut_type:wt	0	0	NA	NA	NA	NA
d2_struct:E	NA	NA	0	NA	NA	NA
site_1_1:A:C	0.00309487	0.180279	0.159497	0.00342759	0.0044287	0.00601375
u3_5prm_cp_bulge:U:A	NA	0	NA	NA	NA	NA
site_length_internal_es	0.00857043	0.00494624	0.0134746	0.00599829	0.0265722	0.00730241
d2_length_stem	0.00269268	0	0	0.00428449	NA	NA
site_5prm_cp_hairpin:G:C	NA	0.000130595	NA	NA	NA	NA
site_struct:S	0	0	8.24428e-05	NA	0.00088574	0.000429553
u1_length_bulge	0	0	0	NA	NA	NA
site_5prm_cp_internal:C:G	0.0318814	0	0.000292847	0.000856898	0.00177148	0.000429553
u2_length_bulge	0.000159405	0	0	0.0017138	NA	NA
d1_3prm_cp_bulge:G:C	NA	NA	0	NA	NA	NA
mut_exist	0	0.000541329	NA	NA	NA	NA
site_struct:I	0.000869355	0.000287875	0	0.000856898	0.0044287	NA
d2_3prm_cp_internal:U:A	NA	0	0.000242878	NA	NA	0.00257732
d2_length_internal_es	0.00157915	0.00206303	0.0016451	0.00428449	0.00974314	0.00128866
u3_struct:H	0	NA	0	NA	NA	NA
site_prev_struct:S	0	0	0	NA	NA	NA
site_5prm_cp_hairpin:C:G	NA	0.000120416	NA	NA	NA	NA
d2_struct:S	0	0	0.00575384	NA	NA	0.000859107
mut_nt:C	0.0111408	0.00501962	0.00349419	0.0222793	0.0256864	0.0137457
d3_3prm_cp_internal:G:U	0	NA	NA	NA	NA	NA
u3_3prm_cp_bulge:C:G	NA	0	NA	NA	NA	NA
mut_type:indel	0.0207119	0	NA	0.00428449	NA	NA
u1_3prm_cp_bulge:A:U	0	NA	NA	NA	NA	NA
site_1_1:A:G	NA	0.000111383	0.00334142	NA	NA	0.00128866
d2_5prm_cp_bulge:G:C	NA	0.000539103	0.0228596	NA	NA	0.000859107
u1_5prm_cp_hairpin:C:G	NA	0	NA	NA	NA	NA
d1_3prm_cp_bulge:C:G	NA	NA	0	NA	NA	NA
d3_5prm_cp_internal:G:C	NA	0	NA	NA	NA	NA
d3_exist	NA	NA	0	NA	NA	NA
site_next_struct:B	NA	NA	0	NA	0.00088574	NA
u1_5prm_cp_bulge:C:G	0	0	NA	NA	NA	NA
d1_length_stem	0.00469537	6.92624e-05	0.00554667	0.00257069	0.0044287	0.00257732
u3_length	0.00677465	0.00101809	0.00356353	0.00685518	0.00088574	0.00558419
site_3prm_cp_internal:U:G	NA	NA	0.000482888	NA	NA	0.00128866
u1_length_stem	0.0110601	0.00240511	0.00328128	0.02485	NA	0.00343643
d2_3prm_cp_bulge:G:C	NA	NA	0.201405	NA	NA	0.00300687
d1_5prm_cp_bulge:G:U	NA	NA	0	NA	NA	NA
site_prev_nt:U	NA	0	NA	NA	0.00708592	NA
u2_5prm_cp_hairpin:G:C	NA	0.000498444	NA	NA	NA	NA
u2_5prm_cp_hairpin:C:G	NA	0.00252399	NA	NA	NA	NA
d3_struct:I	0	0	NA	NA	NA	NA
site_5prm_cp_internal:U:A	NA	0.00554695	NA	NA	NA	NA
mut_struct:B	0.00272266	NA	0.0060855	0.00257069	0.00177148	0.00601375
site_next_struct:I	NA	0	0	NA	NA	NA
d3_5prm_cp_bulge:G:C	NA	0	NA	NA	NA	NA
d1_length_internal_ecs	NA	0	0	NA	NA	NA
d1_length_internal_es	NA	0	0.000773592	NA	NA	0.000429553
site_next_nt:U	0.00273429	0.015126	NA	0.00342759	0.0212578	NA
feature	mean_abs_shap	mean_abs_shap	mean_abs_shap	NA	NA	NA
u1_struct:S	0	0	0	NA	NA	NA
u1_5prm_cp_bulge:G:C	NA	NA	0	NA	NA	NA
u2_struct:B	0	0.000639309	0	NA	NA	NA
d_count	0.0039524	0.00853593	0.00696097	0.0128535	0.00797166	0.00558419
d2_length_bulge	NA	0	0.000835054	NA	0.00088574	0.00128866
u2_3prm_cp_bulge:C:G	0	0	0.00279345	NA	NA	0.00257732
d2_5prm_cp_internal:C:G	NA	0	0.000309755	NA	NA	0.00171821
d1_length	0.00897767	0.00659105	0.000193791	0.0102828	0.00974314	0.00171821
u1_distance	0.000319915	6.947e-06	0.00164934	0.0017138	0.00265722	0.00257732
site_3prm_cp_bulge:G:C	0.000405841	NA	0	0.000856898	NA	NA
d2_3prm_cp_internal:C:G	NA	0.000866507	0.00123621	NA	NA	0.00300687
d1_3prm_cp_internal:C:G	NA	NA	0	NA	NA	NA
u1_length_hairpin	NA	0	NA	NA	NA	NA
mut_next_struct:B	0	1.1449e-05	0.000341815	NA	0.00088574	0.00300687
u_all_stem_length	0.0110576	0.00790373	0.00664848	0.00942588	0.0044287	0.00816151
d3_3prm_cp_bulge:C:G	NA	0	NA	NA	NA	NA
d2_struct:B	NA	0	5.26452e-05	NA	NA	0.000859107
u2_5prm_cp_hairpin:A:U	0	NA	0	NA	NA	NA
d2_3prm_cp_bulge:U:A	NA	NA	0	NA	NA	NA
d1_struct:I	NA	0	0	NA	NA	NA
d1_3prm_cp_bulge:G:U	NA	NA	0	NA	NA	NA
d2_5prm_cp_bulge:C:G	NA	0.000982387	0.000344555	NA	NA	0.000429553
site_length	0.00123808	0.000386833	0.00235113	0.00342759	0.0044287	0.0064433
site_3prm_cp_internal:A:U	0.00033899	0.000655155	NA	0.000856898	0.00265722	NA
mut_ref_nt:G	NA	0.0021001	0.00162781	NA	NA	0.00687285
mut_ref_struct:S	0.000335088	0.00016656	0.00370473	0.000856898	NA	0.00171821
d3_5prm_cp_internal:U:G	NA	NA	NA	NA	0.00265722	NA
num_mutations	0.47686	0.191827	0.0451091	0.0385604	0.0779451	0.0171821
u3_struct:S	0	0	0	NA	NA	NA
mut_next_struct:I	0	0.00378484	0.00139242	NA	0.00620018	0.00472509
d1_struct:S	NA	0	0	NA	NA	NA
site_1_1:A:U	NA	NA	0	NA	NA	NA
u3_distance	0.00195087	0.00113114	0.000549327	0.00685518	NA	0.00429553
d1_struct:B	NA	NA	0	NA	NA	NA
site_prev_nt:C	0.00596799	NA	0.00311174	0.0128535	0.0106289	0.00472509
d1_5prm_cp_internal:U:A	NA	0	NA	NA	NA	NA
u1_3prm_cp_bulge:C:G	NA	0	0	NA	NA	NA
u3_length_bulge	0	0	0	NA	NA	NA
d1_3prm_cp_internal:G:C	NA	0	NA	NA	NA	NA
site_next_nt:C	0.038737	NA	0.00112226	0.0154242	0.0292294	0.00343643
site_prev_nt:G	0.00430451	NA	0.00113243	0.00428449	NA	0.00214777
site_3prm_cp_internal:G:U	NA	0.00109367	0	NA	0.00177148	NA
site_3prm_cp_internal:G:C	0.00288565	0.00058465	9.1091e-06	0.00342759	NA	0.000429553
d2_5prm_cp_internal:U:G	0.000324764	0	NA	0.000856898	0.0132861	NA
u2_5prm_cp_bulge:C:G	0	0	NA	NA	NA	NA
d2_5prm_cp_bulge:A:U	NA	NA	NA	NA	0.00177148	NA
u1_length	0.00545836	0.0246154	0.0090972	0.00942588	0.00177148	0.0103093
site_5prm_cp_hairpin:U:A	NA	0	NA	NA	NA	NA
free_energy	0.047445	0.083058	0.0504616	0.288775	0.527901	0.254725
u2_length_stem	0.0155893	NA	0.0272585	0.017138	NA	0.0193299
d2_length_internal_ecs	0.00792281	0.00322179	0.00273801	0.00428449	0.00177148	0.00257732
u2_distance	0.00247483	0.00141254	0.0264622	0.00342759	NA	0.0103093
mut_type:mismatch	0	0	NA	NA	NA	NA
site_5prm_cp_bulge:C:G	NA	NA	0.0213553	NA	NA	0.00214777
u3_5prm_cp_bulge:C:G	NA	0	NA	NA	NA	NA
u2_5prm_cp_bulge:U:G	NA	NA	0.000142116	NA	NA	0.000859107
u2_length	0.0143817	0.00355971	0.0076599	0.0137104	NA	0.0120275
mut_struct:S	0.000246417	0.00210599	0.00166162	0.000856898	NA	0.00257732
d3_3prm_cp_internal:G:C	NA	0	NA	NA	NA	NA
mut_pos	0.0594521	0.0370527	0.0744697	0.0685518	NA	0.124141
d3_length_bulge	NA	0	NA	NA	NA	NA
u2_3prm_cp_bulge:G:C	NA	7.70586e-05	NA	NA	NA	NA
mut_ref_nt:C	NA	0.0248734	0.0208507	NA	NA	0.0120275
mut_next_struct:S	0	0	0	NA	NA	NA
d3_length_internal_ecs	0	0	NA	NA	NA	NA
site_next_nt:G	0.000267064	NA	0.0125968	0.0017138	NA	0.00257732
site_struct:H	NA	1.45309e-05	NA	NA	NA	NA
site_length_internal_ecs	0.000218956	0.00459529	0.0192417	0.0017138	0.00974314	0.00343643
mut_prev_struct:I	0	0.0014963	0.00156459	NA	NA	0.00472509
site_next_nt:A	NA	0.0036908	NA	NA	0.0150576	NA
mut_site_dist	0	0	0	NA	NA	NA
mut_nt:G	NA	0.00475515	0.00637006	NA	NA	0.0115979
d2_5prm_cp_internal:A:U	0.00197545	NA	0.000156777	0.00428449	NA	0.00128866
u1_3prm_cp_bulge:U:A	NA	0	NA	NA	NA	NA
u_count	0.00010847	0.0017828	0.00220912	0.0017138	0.00088574	0.00343643
mut_prev_struct:E	NA	NA	0.019266	NA	NA	0.00343643
d3_struct:B	NA	0	NA	NA	NA	NA
site_prev_struct:B	0	NA	0	NA	NA	NA
probability_active_conf	0.0863462	0.125541	0.052093	0.13539	NA	0.150344
mut_nt:A	0.00513016	0.0100266	0.00400827	0.0197087	0.023915	0.0115979
u2_3prm_cp_bulge:A:U	NA	NA	0.000127414	NA	NA	0.00128866
d3_distance	0.0005971	0.00217067	0.000808098	0.00257069	NA	0.00515464
u2_5prm_cp_hairpin:U:G	NA	0	NA	NA	NA	NA
d2_5prm_cp_internal:U:A	0	1.80798e-05	NA	NA	0.0115146	NA
d2_distance	0.00158159	0.00075195	0.00513929	0.0017138	0.00088574	0.00515464
d3_length_stem	0.00209374	0.00678246	0.0024962	0.00942588	0.00088574	0.00515464
d1_5prm_cp_bulge:G:C	NA	NA	0	NA	NA	NA
site_length_bulge	0	NA	0.00186185	NA	NA	0.00300687
d3_struct:S	0	0	0	NA	NA	NA
d2_3prm_cp_bulge:C:G	NA	0.000383303	0.000286998	NA	NA	0.000429553
d3_length_internal_es	0	0	NA	NA	0.00088574	NA
mut_nt:U	0.0105332	0.00473062	0.00495544	0.00771208	0.0115146	0.012457
u3_length_hairpin	0	NA	0	NA	NA	NA
d2_3prm_cp_internal:G:C	0	0.000377412	0.00718188	NA	0.00088574	0.00257732
mut_struct:I	0.00178613	0.00464366	0.000253906	0.00514139	0.00354296	0.00515464
mut_ref_nt:U	NA	0.00947359	NA	NA	NA	NA
site_struct:B	0	NA	3.40929e-05	NA	NA	0.000859107
site_next_struct:S	NA	0	0	NA	NA	NA
d2_5prm_cp_internal:G:C	0.000232708	0.011577	0.00252523	0.000856898	NA	0.00515464
u_hairpin_length	1.67052e-05	0.00425664	NA	0.000856898	0.00177148	NA
u2_length_hairpin	0	0.00262451	0	NA	0.00177148	NA
mut_prev_struct:B	0	NA	0.00125305	NA	NA	0.00386598
site_length_hairpin	NA	0.00051524	NA	NA	NA	NA
d1_5prm_cp_internal:C:G	NA	NA	0	NA	NA	NA
mut_prev_struct:S	0	1.68324e-05	0.000261238	NA	NA	0.000429553
site_prev_struct:I	NA	NA	0	NA	0.00088574	NA
site_5prm_cp_internal:U:G	0.000254844	NA	NA	0.00257069	NA	NA
d2_3prm_cp_bulge:A:U	NA	0	NA	NA	0.00088574	NA
site_5prm_cp_internal:G:C	0	NA	0	NA	NA	NA
mut_same_as_site	0	0	NA	NA	NA	NA
u2_3prm_cp_bulge:U:A	0.000357389	0	NA	0.000856898	NA	NA
d2_length	0.00559326	0.00524613	0.00428963	0.00942588	0.00620018	0.00214777
d3_5prm_cp_internal:U:A	0	NA	NA	NA	0.00088574	NA
d2_struct:I	0	0	0.00380969	NA	NA	0.00257732
u3_struct:E	NA	0	0	NA	NA	NA
mut_struct:H	NA	0.00092923	NA	NA	NA	NA
d1_5prm_cp_bulge:C:G	NA	NA	0	NA	NA	NA
u3_exist	0	NA	NA	NA	NA	NA
u2_5prm_cp_bulge:U:A	NA	0	NA	NA	NA	NA
d2_3prm_cp_internal:G:U	0.000830598	NA	NA	0.000856898	NA	NA
